# Real-time environmental monitoring of contaminants using living electronic sensors

**DOI:** 10.1101/2021.06.04.447163

**Authors:** Joshua T. Atkinson, Lin Su, Xu Zhang, George N. Bennett, Jonathan J. Silberg, Caroline M. Ajo-Franklin

## Abstract

Real-time chemical sensing is needed to counter the global threats posed by pollution. We combine synthetic biology and materials engineering to develop a living bioelectronic sensor platform with minute detection times. *Escherichia coli* was programmed to reduce an electrode in a chemical-dependent manner using a modular, eight-component, synthetic electron transport chain. This strain produced significantly more current upon exposure to thiosulfate, an anion that causes microbial blooms. Incorporating a protein switch into the synthetic pathway and encapsulation of microbes with electrodes and conductive nanomaterials yielded a living bioelectronic sensor that could detect an endocrine disruptor within two minutes in riverine water, implicating the signal as mass transfer limited. These findings provide a new platform for miniature, low-power sensors that safeguard ecological and human health.

**One Sentence Summary:** Chemicals are detected electrically using an allosterically-regulated electron transfer pathway in designer microbes.
