## Supplementary Table1 for "Real-time environmental monitoring of contaminants using living electronic sensors"

### Sheet: Plasmids
Plasmid Name	Alias	Description	Addgene ID	Addgene submitted?	Citation
pSAC01		FNR/SIR expressing plasmid	131826	Not yet	30559426
pSAC01_SQR1		FNR/SIR/rcSQR expressing plasmid	-	Not yet	this work
pSAC01_SQR2		FNR/SIR/gsSQR expressing plasmid	-	Not yet	this work
p(e-)nzymes_NC		Ccm/FNR/SIR expressing plasmid	-	Not yet	this work
p(e-)nzymes		Ccm/FNR/SIR/gsSQR expressing plasmid	-	Not yet	this work
p(e-)nzymes_2	pJA036	Ccm/FNR/SIR/rcSQR expressing plasmid	-	Not yet	this work
pFd007/lacI		Fd expressing plasmid	131832	Not yet	30559426
pFd007_C42A/lacI		Fd(C42A) expressing plasmid	131831	Not yet	30559426
pBW014		sFd-55-ER expressing plasmid	131817	-	10.1002/aic.16796
pFd007/lacI/fnr/pgl		Fd/fnr/pgl expressing plasmid	-	Not yet	this work
pFd007_C42A/lacI/fnr/pgl	pJA035	Fd(C42A)/fnr/pgl expressing plasmid	-	Not yet	this work
pERA007.55/lacI/fnr/pgl	pJA040	sFd-55-ER/fnr/pgl expressing plasmid	-	Not yet	this work
pSIM19		lambda red recombinase expressing plasmid	-	-	16750601
pX2-Cas9		Cas9 expressing plasmid	85811	-	27072506
pSS9-RNA		gRNA expressing plasmid	71656	-	27072506
pSS9		ss9 homology arm containing plasmid	71655	-	27072506
pSS9:cymAmtrCAB		ss9 homology arm flanking cymA-mtrCAB operon	-	-	this work
