## Supplementary Table2 for "Real-time environmental monitoring of contaminants using living electronic sensors"

### Sheet: Sheet1
Strain	Designation	Plasmids	Input	Coupling	Output	Citation
Cloning Strain	XL1-Blue	-	-	-	-
I-C-O-	EW11	-	-	-	-	21615937
I-C-O+	EW11-JA01	pSS9-RNA	-	-	CymA-MtrCAB	This work
IC42AC-O-	EW11	pJA035 + p(e-)nzymes_NC	Fd(C42A)	-	-	This work
IC42AC-O+	EW11-JA01	pJA035 + p(e-)nzymes_NC	Fd(C42A)	-	CymA-MtrCAB	This work
SQR Characterization	EW11	pJA035 + p(e-)nzymes_NC	Fd(C42A)	-	-	This work
SQR Characterization	EW11	pJA035 + p(e-)nzymes	Fd(C42A)	gsSQR	-	This work
SQR Characterization	EW11	pJA035 + pJA036	Fd(C42A)	rcSQR	-	This work
IC42AC+O+	EW11-JA01	pJA035 + pJA036	Fd(C42A)	rcSQR	CymA-MtrCAB	This work
I+C+O+	EW11-JA01	pFd007/lacI/fnr/pgl + pJA036	Fd	rcSQR	CymA-MtrCAB	This work
ISC+O+	EW11-JA01	pERA007.55/lacI/fnr/pgl + pJA036	sFd-55-ER	rcSQR	CymA-MtrCAB	This work
